# Sex differences in gene regulation and its impact on cancer incidence

**DOI:** 10.1101/2025.11.21.689715

**Authors:** Camila M. Lopes-Ramos, Rebekka Burkholz, Marouen Ben Guebila, Viola Fanfani, Enakshi Saha, Katherine H. Shutta, Kimberly Glass, John Quackenbush, Dawn L. DeMeo

## Abstract

Sex differences in the incidence rates of many cancer types are well-documented. While differences in lifestyle, environmental exposures, and hormone levels can influence disease risk and incidence, there is limited understanding of how cancer driver genes are differentially regulated between males and females in normal tissues, and how these differences may contribute to the observed sex differences in cancer epidemiology. We studied 8,279 gene regulatory networks across 29 non-cancerous tissues in the GTEx dataset, referred here as normal tissues. Using network centrality measures, we compared the networks between males and females, focusing on interactions between 644 transcription factors and 476 cancer genes (COSMIC Cancer Gene Census). Cancer genes were differentially targeted by transcription factors in males and females across normal tissues. We found an overrepresentation of sex-biased cancer genes on the X chromosome, particularly among genes escaping X chromosome inactivation, with higher regulatory targeting of tumor suppressor genes in females compared to males. Key signaling pathways, including WNT, NOTCH, and p53, showed differential transcriptional targeting by sex. We observed higher targeting of cancer-related pathways in females for tissues that have higher tumor incidence in females (breast, lung, and thyroid) and higher targeting in males for tissues with increased tumor incidence in males (stomach, colon, and liver). Sex-biased transcription factors that were consistently observed across multiple tissues are enriched for sex hormone response elements in their promoters. Our findings showed that normal tissues have sex-biased regulation of genes implicated in tumorigenesis, helping to explain the molecular basis of sex differences observed in cancer incidence rates and in identifying targets for cancer prevention in a sex-aware manner.
