## Supplemental Table 2 for "Sex differences in gene regulation and its impact on cancer incidence"

### Sheet: cancer_gene_census_cosmic_v92_g
ensembl ID	gene name	chr	gene type
ENSG00000157933	SKI	1	oncogene
ENSG00000157873	TNFRSF14	1	TSG
ENSG00000142611	PRDM16	1	oncogene
ENSG00000116251	RPL22	1	TSG
ENSG00000171735	CAMTA1	1	TSG
ENSG00000198793	MTOR	1	oncogene
ENSG00000116731	PRDM2	1	TSG
ENSG00000132906	CASP9	1	TSG
ENSG00000065526	SPEN	1	TSG
ENSG00000117118	SDHB	1	TSG
ENSG00000074964	ARHGEF10L	1	TSG
ENSG00000117318	ID3	1	TSG
ENSG00000117713	ARID1A	1	TSG
ENSG00000182866	LCK	1	oncogene
ENSG00000116560	SFPQ	1	TSG
ENSG00000119535	CSF3R	1	oncogene
ENSG00000116990	MYCL	1	oncogene
ENSG00000117400	MPL	1	oncogene
ENSG00000132781	MUTYH	1	TSG
ENSG00000162367	TAL1	1	oncogene
ENSG00000123473	STIL	1	oncogene
ENSG00000123080	CDKN2C	1	TSG
ENSG00000085832	EPS15	1	TSG
ENSG00000177606	JUN	1	oncogene
ENSG00000162613	FUBP1	1	oncogene
ENSG00000142867	BCL10	1	TSG
ENSG00000122406	RPL5	1	TSG
ENSG00000197323	TRIM33	1	TSG
ENSG00000213281	NRAS	1	oncogene
ENSG00000116128	BCL9	1	oncogene
ENSG00000143379	SETDB1	1	oncogene
ENSG00000143549	TPM3	1	TSG
ENSG00000163518	FCRL4	1	oncogene
ENSG00000143252	SDHC	1	TSG
ENSG00000072694	FCGR2B	1	oncogene
ENSG00000162733	DDR2	1	oncogene
ENSG00000185630	PBX1	1	oncogene
ENSG00000143322	ABL2	1	oncogene
ENSG00000134371	CDC73	1	TSG
ENSG00000081237	PTPRC	1	TSG
ENSG00000163435	ELF3	1	TSG
ENSG00000198625	MDM4	1	oncogene
ENSG00000158711	ELK4	1	oncogene
ENSG00000163041	H3F3A	1	oncogene
ENSG00000091483	FH	1	TSG
ENSG00000117020	AKT3	1	oncogene
ENSG00000134323	MYCN	2	oncogene
ENSG00000119772	DNMT3A	2	TSG
ENSG00000143970	ASXL2	2	TSG
ENSG00000171094	ALK	2	oncogene
ENSG00000115760	BIRC6	2	oncogene
ENSG00000170577	SIX2	2	oncogene
ENSG00000095002	MSH2	2	TSG
ENSG00000116062	MSH6	2	TSG
ENSG00000138081	FBXO11	2	TSG
ENSG00000119866	BCL11A	2	oncogene
ENSG00000162924	REL	2	oncogene
ENSG00000082898	XPO1	2	oncogene
ENSG00000066032	CTNNA2	2	oncogene
ENSG00000135956	TMEM127	2	TSG
ENSG00000144218	AFF3	2	oncogene
ENSG00000153201	RANBP2	2	TSG
ENSG00000163161	ERCC3	2	TSG
ENSG00000121966	CXCR4	2	oncogene
ENSG00000168702	LRP1B	2	TSG
ENSG00000121989	ACVR2A	2	TSG
ENSG00000115170	ACVR1	2	oncogene
ENSG00000128714	HOXD13	2	oncogene
ENSG00000128713	HOXD11	2	oncogene
ENSG00000115524	SF3B1	2	oncogene
ENSG00000064012	CASP8	2	TSG
ENSG00000178562	CD28	2	oncogene
ENSG00000118260	CREB1	2	oncogene
ENSG00000138413	IDH1	2	oncogene
ENSG00000138376	BARD1	2	TSG
ENSG00000163497	FEV	2	oncogene
ENSG00000135903	PAX3	2	oncogene
ENSG00000036257	CUL3	2	TSG
ENSG00000144476	ACKR3	2	oncogene
ENSG00000144554	FANCD2	3	TSG
ENSG00000134086	VHL	3	TSG
ENSG00000132170	PPARG	3	TSG
ENSG00000132155	RAF1	3	oncogene
ENSG00000163520	FBLN2	3	TSG
ENSG00000154767	XPC	3	TSG
ENSG00000163513	TGFBR2	3	TSG
ENSG00000183813	CCR4	3	oncogene
ENSG00000076242	MLH1	3	TSG
ENSG00000172936	MYD88	3	oncogene
ENSG00000168036	CTNNB1	3	oncogene
ENSG00000181555	SETD2	3	TSG
ENSG00000163930	BAP1	3	TSG
ENSG00000163939	PBRM1	3	TSG
ENSG00000157388	CACNA1D	3	oncogene
ENSG00000189283	FHIT	3	TSG
ENSG00000187098	MITF	3	oncogene
ENSG00000114861	FOXP1	3	oncogene
ENSG00000185008	ROBO2	3	TSG
ENSG00000114423	CBLB	3	TSG
ENSG00000179348	GATA2	3	oncogene
ENSG00000169714	CNBP	3	TSG
ENSG00000118007	STAG1	3	TSG
ENSG00000051382	PIK3CB	3	oncogene
ENSG00000175054	ATR	3	TSG
ENSG00000018408	WWTR1	3	oncogene
ENSG00000085276	MECOM	3	oncogene
ENSG00000121879	PIK3CA	3	oncogene
ENSG00000181449	SOX2	3	oncogene
ENSG00000073792	IGF2BP2	3	TSG
ENSG00000244405	ETV5	3	oncogene
ENSG00000113916	BCL6	3	oncogene
ENSG00000145012	LPP	3	oncogene
ENSG00000145113	MUC4	3	oncogene
ENSG00000068078	FGFR3	4	oncogene
ENSG00000157765	SLC34A2	4	TSG
ENSG00000078177	N4BP2	4	TSG
ENSG00000168421	RHOH	4	TSG
ENSG00000109132	PHOX2B	4	TSG
ENSG00000135605	TEC	4	oncogene
ENSG00000134853	PDGFRA	4	oncogene
ENSG00000157404	KIT	4	oncogene
ENSG00000128052	KDR	4	oncogene
ENSG00000163629	PTPN13	4	TSG
ENSG00000138698	RAP1GDS1	4	oncogene
ENSG00000168769	TET2	4	TSG
ENSG00000196159	FAT4	4	TSG
ENSG00000109670	FBXW7	4	TSG
ENSG00000164305	CASP3	4	TSG
ENSG00000083857	FAT1	4	TSG
ENSG00000073578	SDHA	5	TSG
ENSG00000169862	CTNND2	5	oncogene
ENSG00000040731	CDH10	5	TSG
ENSG00000113360	DROSHA	5	TSG
ENSG00000168685	IL7R	5	oncogene
ENSG00000134352	IL6ST	5	oncogene
ENSG00000145675	PIK3R1	5	TSG
ENSG00000152942	RAD17	5	TSG
ENSG00000134982	APC	5	TSG
ENSG00000072364	AFF4	5	oncogene
ENSG00000145819	ARHGAP26	5	TSG
ENSG00000182578	CSF1R	5	oncogene
ENSG00000113721	PDGFRB	5	oncogene
ENSG00000019582	CD74	5	oncogene
ENSG00000164330	EBF1	5	TSG
ENSG00000164438	TLX3	5	oncogene
ENSG00000181163	NPM1	5	oncogene
ENSG00000160867	FGFR4	5	oncogene
ENSG00000037280	FLT4	5	oncogene
ENSG00000124795	DEK	6	oncogene
ENSG00000204713	TRIM27	6	oncogene
ENSG00000204531	POU5F1	6	oncogene
ENSG00000137309	HMGA1	6	oncogene
ENSG00000112039	FANCE	6	TSG
ENSG00000112081	SRSF3	6	oncogene
ENSG00000137193	PIM1	6	oncogene
ENSG00000112561	TFEB	6	oncogene
ENSG00000112576	CCND3	6	oncogene
ENSG00000146232	NFKBIE	6	TSG
ENSG00000112237	CCNC	6	TSG
ENSG00000057657	PRDM1	6	TSG
ENSG00000047936	ROS1	6	oncogene
ENSG00000146374	RSPO3	6	oncogene
ENSG00000152894	PTPRK	6	TSG
ENSG00000118515	SGK1	6	oncogene
ENSG00000118513	MYB	6	oncogene
ENSG00000118503	TNFAIP3	6	TSG
ENSG00000131023	LATS1	6	TSG
ENSG00000049618	ARID1B	6	TSG
ENSG00000198286	CARD11	7	oncogene
ENSG00000122512	PMS2	7	TSG
ENSG00000136238	RAC1	7	oncogene
ENSG00000006468	ETV1	7	oncogene
ENSG00000183742	MACC1	7	oncogene
ENSG00000122566	HNRNPA2B1	7	oncogene
ENSG00000106031	HOXA13	7	oncogene
ENSG00000106483	SFRP4	7	TSG
ENSG00000185811	IKZF1	7	TSG
ENSG00000146648	EGFR	7	oncogene
ENSG00000126524	SBDS	7	TSG
ENSG00000127946	HIP1	7	oncogene
ENSG00000198822	GRM3	7	oncogene
ENSG00000105810	CDK6	7	oncogene
ENSG00000196367	TRRAP	7	oncogene
ENSG00000105976	MET	7	oncogene
ENSG00000128513	POT1	7	TSG
ENSG00000197157	SND1	7	oncogene
ENSG00000128602	SMO	7	oncogene
ENSG00000182158	CREB3L2	7	oncogene
ENSG00000157764	BRAF	7	oncogene
ENSG00000174469	CNTNAP2	7	TSG
ENSG00000055609	KMT2C	7	TSG
ENSG00000104728	ARHGEF10	8	TSG
ENSG00000104660	LEPROTL1	8	TSG
ENSG00000165392	WRN	8	TSG
ENSG00000157168	NRG1	8	TSG
ENSG00000077782	FGFR1	8	oncogene
ENSG00000083168	KAT6A	8	oncogene
ENSG00000104365	IKBKB	8	oncogene
ENSG00000181690	PLAG1	8	oncogene
ENSG00000046889	PREX2	8	oncogene
ENSG00000140396	NCOA2	8	oncogene
ENSG00000164683	HEY1	8	oncogene
ENSG00000104320	NBN	8	TSG
ENSG00000079112	CDH17	8	oncogene
ENSG00000104517	UBR5	8	oncogene
ENSG00000147655	RSPO2	8	TSG
ENSG00000104408	EIF3E	8	TSG
ENSG00000164796	CSMD3	8	TSG
ENSG00000182197	EXT1	8	TSG
ENSG00000136997	MYC	8	oncogene
ENSG00000104419	NDRG1	8	TSG
ENSG00000096968	JAK2	9	oncogene
ENSG00000120217	CD274	9	TSG
ENSG00000197646	PDCD1LG2	9	oncogene
ENSG00000153707	PTPRD	9	TSG
ENSG00000164985	PSIP1	9	oncogene
ENSG00000147889	CDKN2A	9	TSG
ENSG00000221829	FANCG	9	TSG
ENSG00000156052	GNAQ	9	oncogene
ENSG00000165025	SYK	9	oncogene
ENSG00000165238	WNK2	9	TSG
ENSG00000158169	FANCC	9	TSG
ENSG00000185920	PTCH1	9	TSG
ENSG00000136936	XPA	9	TSG
ENSG00000119508	NR4A3	9	oncogene
ENSG00000186051	TAL2	9	oncogene
ENSG00000041982	TNC	9	oncogene
ENSG00000119414	PPP6C	9	TSG
ENSG00000119335	SET	9	oncogene
ENSG00000097007	ABL1	9	oncogene
ENSG00000165699	TSC1	9	TSG
ENSG00000169925	BRD3	9	oncogene
ENSG00000107929	LARP4B	10	TSG
ENSG00000067082	KLF6	10	TSG
ENSG00000078403	MLLT10	10	oncogene
ENSG00000136754	ABI1	10	TSG
ENSG00000148516	ZEB1	10	oncogene
ENSG00000165731	RET	10	oncogene
ENSG00000138293	NCOA4	10	TSG
ENSG00000148584	A1CF	10	oncogene
ENSG00000108091	CCDC6	10	TSG
ENSG00000180644	PRF1	10	TSG
ENSG00000156650	KAT6B	10	TSG
ENSG00000171862	PTEN	10	TSG
ENSG00000026103	FAS	10	TSG
ENSG00000107864	CPEB3	10	TSG
ENSG00000107807	TLX1	10	oncogene
ENSG00000107882	SUFU	10	TSG
ENSG00000076685	NT5C2	10	oncogene
ENSG00000148737	TCF7L2	10	oncogene
ENSG00000066468	FGFR2	10	oncogene
ENSG00000170430	MGMT	10	TSG
ENSG00000174775	HRAS	11	oncogene
ENSG00000110619	CARS	11	TSG
ENSG00000110713	NUP98	11	oncogene
ENSG00000166407	LMO1	11	oncogene
ENSG00000129152	MYOD1	11	oncogene
ENSG00000135363	LMO2	11	oncogene
ENSG00000151348	EXT2	11	TSG
ENSG00000157613	CREB3L1	11	TSG
ENSG00000167985	SDHAF2	11	TSG
ENSG00000168496	FEN1	11	TSG
ENSG00000133895	MEN1	11	TSG
ENSG00000110092	CCND1	11	oncogene
ENSG00000074266	EED	11	TSG
ENSG00000184384	MAML2	11	oncogene
ENSG00000149311	ATM	11	TSG
ENSG00000178105	DDX10	11	TSG
ENSG00000110777	POU2AF1	11	oncogene
ENSG00000204370	SDHD	11	TSG
ENSG00000109906	ZBTB16	11	TSG
ENSG00000118058	KMT2A	11	oncogene
ENSG00000110367	DDX6	11	oncogene
ENSG00000176302	FOXR1	11	oncogene
ENSG00000196914	ARHGEF12	11	TSG
ENSG00000151702	FLI1	11	oncogene
ENSG00000120457	KCNJ5	11	oncogene
ENSG00000073614	KDM5A	12	oncogene
ENSG00000118971	CCND2	12	oncogene
ENSG00000111642	CHD4	12	oncogene
ENSG00000111679	PTPN6	12	TSG
ENSG00000139083	ETV6	12	TSG
ENSG00000111276	CDKN1B	12	TSG
ENSG00000139163	ETNK1	12	TSG
ENSG00000133703	KRAS	12	oncogene
ENSG00000189079	ARID2	12	TSG
ENSG00000066117	SMARCD1	12	TSG
ENSG00000123268	ATF1	12	oncogene
ENSG00000123364	HOXC13	12	oncogene
ENSG00000123388	HOXC11	12	oncogene
ENSG00000065361	ERBB3	12	oncogene
ENSG00000166886	NAB2	12	TSG
ENSG00000166888	STAT6	12	oncogene
ENSG00000111087	GLI1	12	oncogene
ENSG00000175197	DDIT3	12	oncogene
ENSG00000135446	CDK4	12	oncogene
ENSG00000139263	LRIG3	12	TSG
ENSG00000156076	WIF1	12	TSG
ENSG00000149948	HMGA2	12	oncogene
ENSG00000135679	MDM2	12	oncogene
ENSG00000127329	PTPRB	12	TSG
ENSG00000133639	BTG1	12	TSG
ENSG00000136014	USP44	12	TSG
ENSG00000171310	CHST11	12	oncogene
ENSG00000111252	SH2B3	12	TSG
ENSG00000179295	PTPN11	12	oncogene
ENSG00000135100	HNF1A	12	TSG
ENSG00000139718	SETD1B	12	TSG
ENSG00000196498	NCOR2	12	TSG
ENSG00000177084	POLE	12	TSG
ENSG00000150457	LATS2	13	TSG
ENSG00000165556	CDX2	13	TSG
ENSG00000122025	FLT3	13	oncogene
ENSG00000139618	BRCA2	13	TSG
ENSG00000139687	RB1	13	TSG
ENSG00000152207	CYSLTR2	13	oncogene
ENSG00000179399	GPC5	13	TSG
ENSG00000125285	SOX21	13	TSG
ENSG00000134899	ERCC5	13	TSG
ENSG00000100814	CCNB1IP1	14	TSG
ENSG00000100852	ARHGAP5	14	oncogene
ENSG00000198604	BAZ1A	14	TSG
ENSG00000129514	FOXA1	14	oncogene
ENSG00000126778	SIX1	14	oncogene
ENSG00000100644	HIF1A	14	oncogene
ENSG00000125952	MAX	14	TSG
ENSG00000182185	RAD51B	14	TSG
ENSG00000165409	TSHR	14	oncogene
ENSG00000100697	DICER1	14	TSG
ENSG00000100721	TCL1A	14	oncogene
ENSG00000142208	AKT1	14	oncogene
ENSG00000184507	NUTM1	15	oncogene
ENSG00000156970	BUB1B	15	TSG
ENSG00000128944	KNSTRN	15	oncogene
ENSG00000166710	B2M	15	TSG
ENSG00000138592	USP8	15	oncogene
ENSG00000169032	MAP2K1	15	oncogene
ENSG00000166949	SMAD3	15	TSG
ENSG00000140464	PML	15	TSG
ENSG00000140538	NTRK3	15	oncogene
ENSG00000140521	POLG	15	TSG
ENSG00000182054	IDH2	15	oncogene
ENSG00000197299	BLM	15	TSG
ENSG00000173575	CHD2	15	TSG
ENSG00000103126	AXIN1	16	TSG
ENSG00000065057	NTHL1	16	TSG
ENSG00000103197	TSC2	16	TSG
ENSG00000131653	TRAF7	16	TSG
ENSG00000183454	GRIN2A	16	TSG
ENSG00000179583	CIITA	16	TSG
ENSG00000175643	RMI2	16	TSG
ENSG00000185338	SOCS1	16	TSG
ENSG00000048462	TNFRSF17	16	oncogene
ENSG00000175595	ERCC4	16	TSG
ENSG00000083093	PALB2	16	TSG
ENSG00000089280	FUS	16	TSG
ENSG00000083799	CYLD	16	TSG
ENSG00000140937	CDH11	16	TSG
ENSG00000067955	CBFB	16	TSG
ENSG00000102974	CTCF	16	TSG
ENSG00000039068	CDH1	16	TSG
ENSG00000140836	ZFHX3	16	TSG
ENSG00000168411	RFWD3	16	TSG
ENSG00000178573	MAF	16	oncogene
ENSG00000129993	CBFA2T3	16	TSG
ENSG00000187741	FANCA	16	TSG
ENSG00000108953	YWHAE	17	TSG
ENSG00000129204	USP6	17	oncogene
ENSG00000179094	PER1	17	TSG
ENSG00000141027	NCOR1	17	TSG
ENSG00000154803	FLCN	17	TSG
ENSG00000196712	NF1	17	TSG
ENSG00000172660	TAF15	17	oncogene
ENSG00000167258	CDK12	17	TSG
ENSG00000141736	ERBB2	17	oncogene
ENSG00000131759	RARA	17	oncogene
ENSG00000126353	CCR7	17	oncogene
ENSG00000073584	SMARCE1	17	TSG
ENSG00000168610	STAT3	17	oncogene
ENSG00000012048	BRCA1	17	TSG
ENSG00000175832	ETV4	17	oncogene
ENSG00000121067	SPOP	17	TSG
ENSG00000136504	KAT7	17	oncogene
ENSG00000108924	HLF	17	oncogene
ENSG00000153944	MSI2	17	oncogene
ENSG00000108375	RNF43	17	TSG
ENSG00000141367	CLTC	17	TSG
ENSG00000170836	PPM1D	17	oncogene
ENSG00000136492	BRIP1	17	TSG
ENSG00000007312	CD79B	17	oncogene
ENSG00000108654	DDX5	17	oncogene
ENSG00000168646	AXIN2	17	TSG
ENSG00000132475	H3F3B	17	oncogene
ENSG00000198795	ZNF521	18	oncogene
ENSG00000152217	SETBP1	18	oncogene
ENSG00000175387	SMAD2	18	TSG
ENSG00000141646	SMAD4	18	TSG
ENSG00000172175	MALT1	18	oncogene
ENSG00000171791	BCL2	18	oncogene
ENSG00000070404	FSTL3	19	oncogene
ENSG00000118046	STK11	19	TSG
ENSG00000088256	GNA11	19	oncogene
ENSG00000126934	MAP2K2	19	oncogene
ENSG00000141985	SH3GL1	19	oncogene
ENSG00000181143	MUC16	19	oncogene
ENSG00000079999	KEAP1	19	TSG
ENSG00000079805	DNM2	19	TSG
ENSG00000127616	SMARCA4	19	TSG
ENSG00000179218	CALR	19	oncogene
ENSG00000104903	LYL1	19	oncogene
ENSG00000072062	PRKACA	19	oncogene
ENSG00000141867	BRD4	19	oncogene
ENSG00000105639	JAK3	19	oncogene
ENSG00000105656	ELL	19	TSG
ENSG00000105662	CRTC1	19	oncogene
ENSG00000105173	CCNE1	19	oncogene
ENSG00000245848	CEBPA	19	TSG
ENSG00000105221	AKT2	19	oncogene
ENSG00000105369	CD79A	19	oncogene
ENSG00000069399	BCL3	19	oncogene
ENSG00000104884	ERCC2	19	TSG
ENSG00000087088	BAX	19	TSG
ENSG00000126453	BCL2L12	19	oncogene
ENSG00000062822	POLD1	19	TSG
ENSG00000105568	PPP2R1A	19	TSG
ENSG00000130844	ZNF331	19	TSG
ENSG00000088038	CNOT3	19	TSG
ENSG00000198053	SIRPA	20	TSG
ENSG00000171456	ASXL1	20	TSG
ENSG00000197122	SRC	20	oncogene
ENSG00000204103	MAFB	20	oncogene
ENSG00000124181	PLCG1	20	oncogene
ENSG00000196090	PTPRT	20	TSG
ENSG00000101096	NFATC2	20	oncogene
ENSG00000101115	SALL4	20	oncogene
ENSG00000087460	GNAS	20	oncogene
ENSG00000205927	OLIG2	21	oncogene
ENSG00000157554	ERG	21	oncogene
ENSG00000160201	U2AF1	21	oncogene
ENSG00000070371	CLTCL1	22	TSG
ENSG00000128191	DGCR8	22	oncogene
ENSG00000099949	LZTR1	22	TSG
ENSG00000100030	MAPK1	22	oncogene
ENSG00000099956	SMARCB1	22	TSG
ENSG00000169184	MN1	22	oncogene
ENSG00000183765	CHEK2	22	TSG
ENSG00000183579	ZNRF3	22	TSG
ENSG00000182944	EWSR1	22	oncogene
ENSG00000186575	NF2	22	TSG
ENSG00000100105	PATZ1	22	TSG
ENSG00000100345	MYH9	22	TSG
ENSG00000100311	PDGFB	22	oncogene
ENSG00000100393	EP300	22	TSG
ENSG00000205755	CRLF2	X	oncogene
ENSG00000182162	P2RY8	X	oncogene
ENSG00000169249	ZRSR2	X	TSG
ENSG00000183337	BCOR	X	TSG
ENSG00000215301	DDX3X	X	TSG
ENSG00000182872	RBM10	X	TSG
ENSG00000078061	ARAF	X	oncogene
ENSG00000126752	SSX1	X	oncogene
ENSG00000015285	WAS	X	oncogene
ENSG00000068323	TFE3	X	oncogene
ENSG00000241476	SSX2	X	oncogene
ENSG00000126012	KDM5C	X	TSG
ENSG00000072501	SMC1A	X	TSG
ENSG00000184675	AMER1	X	TSG
ENSG00000169083	AR	X	oncogene
ENSG00000184634	MED12	X	TSG
ENSG00000147130	ZMYM3	X	TSG
ENSG00000085224	ATRX	X	TSG
ENSG00000101972	STAG2	X	TSG
ENSG00000156531	PHF6	X	TSG
ENSG00000067842	ATP2B3	X	TSG
ENSG00000147403	RPL10	X	TSG
ENSG00000214827	MTCP1	X	oncogene
